# Hydra domain drives SNF2L multimerization and marks ISWI diversification in parasites

**DOI:** 10.1101/2025.09.03.673926

**Authors:** Belen Pachano, Jill von Velsen, Charlotte Corrao, Caroline Mas, Léa Pounot, Mohamed-Ali Hakimi, Matthew W. Bowler, Christopher Swale

## Abstract

ISWI chromatin remodelers are conserved regulators of nucleosome positioning and chromatin accessibility across eukaryotes, yet their evolutionary diversification is poorly understood. In the apicomplexan parasite *Toxoplasma gondii*, we identify Hydra, a previously unrecognized globular domain embedded within *Tg*SNF2L, one of two ISWI paralogues. Hydra is structurally unique, lacking homology to any known protein fold, and represents a lineage-specific insertion in an otherwise structurally conserved protein family. Biochemical analyses reveal that the isolated Hydra domain self-assembles into stable oligomers, undergoing reversible equilibrium with its monomeric form. Cryo-electron microscopy analysis reveals discrete globular assemblies, though little consistency could be obtained, suggesting a highly dynamic complex. Deletion of Hydra from full-length *Tg*SNF2L disrupts its intrinsic ability to form higher order oligomers in solution, yielding predominantly monomeric and dimeric species. Functionally, the Hydra-driven multimerization of *Tg*SNF2L modulates its availability for chromatin engagement in response to cell-cycle cues. Hydra thus represents the first reported structural innovation within the ISWI family.
